# A microbiota-derived bile acid modulates biofilm formation by the probiotic strain *Escherichia coli* Nissle 1917

**DOI:** 10.1101/2025.06.02.657493

**Authors:** Elena K. Perry, Barath Udayasuryan, Elias K. Zegeye, Christopher M. Rose, Mike Reichelt, Man-Wah Tan

## Abstract

Bacteria that colonize the human gut must withstand a variety of stressors, including detergent-like compounds known as bile acids. Here, we investigated how bile acids found in the human cecum and colon impact the behavior of the probiotic strain *Escherichia coli* Nissle 1917 (EcN). We found that lithocholic acid (LCA), which is a microbiota-derived secondary bile acid, promotes the formation of a distinctive surface-coating biofilm by EcN, including on an organoid-derived model of the human colonic epithelium. Mechanistic investigations revealed that LCA upregulates the production of several components of flagella, which are essential for LCA-induced biofilm formation and form part of the biofilm matrix. Furthermore, LCA-induced biofilm formation helps EcN compete against certain pathogenic strains. Taken together, our findings shed light on how an abundant colonic metabolite influences the behavior of a clinically-proven probiotic strain, triggering the formation of biofilms that may contribute to pathogen suppression.
