## Supplementary Data 1 for "A microbiota-derived bile acid modulates biofilm formation by the probiotic strain *Escherichia coli* Nissle 1917"

### Sheet: Sheet1
Mutant	Gene	Gene product/function	Category	LCA OD550/OD600 relative to WT	DMSO OD550/OD600 relative to WT
60G4	ECOLIN_19145	FtsE, cell division protein	Cell replication/division	0.2	0.03
13G7	ECOLIN_20960	Rep; ATP-dependent DNA helicase	Cell replication/division	0.45	0.19
56C7	ECOLIN_19145	FtsE, cell division protein	Cell replication/division	0.48	0.09
27A6	ECOLIN_22655	Alr, alanine racemase that converts L-alanine to D-alanine which is used in_x000B_cell wall biosynthesis	Cell wall	0.73	0.22
91G12	ECOLIN_03755	2-oxoglutarate dehydrogenase	Central metabolism	0.741858	0.379973
82G2	ECOLIN_21525	protein disulfide isomerase	Chaperone/stress response	0.330045	0.47603
32G8	ECOLIN_21525	protein disulfide isomerase	Chaperone/stress response	0.5	0.51
7C4	ECOLIN_13855	HscA; chaperone for the maturation of proteins containing iron-sulfur clusters	Chaperone/stress response	0.7	0.57
90A1	ECOLIN_05580	F1C fimbrial adhesin	Fimbriae	0.695075	0.380826
7G5	ECOLIN_05565	FimC, part of F1C fimbriae operon	Fimbriae	0.77	0.05
48D9	ECOLIN_06115	FlgK; flagellar hook protein	Flagella	0.17	0.05
50F9	ECOLIN_10625	FliD	Flagella	0.25	0.07
104E4	ECOLIN_06080	FlgD, flagellar basal body rod modification protein	Flagella	0.266085	0.414053
104E6	ECOLIN_06070	FlgB, flagellar basal body rod protein	Flagella	0.272634	0.355372
94G4	ECOLIN_10695	FliF, flagellar MS-ring protein	Flagella	0.273007	0.284318
72B8	ECOLIN_06100	FlgH, flagellar basal body L-ring protein	Flagella	0.30019	0.248465
88G2	ECOLIN_10620	flagellin	Flagella	0.307193	0.17946
32E6	ECOLIN_10625	FliD	Flagella	0.32	0.07
24G10	ECOLIN_10620	flagellin	Flagella	0.36	0.03
81A12	ECOLIN_10620	flagellin	Flagella	0.38678	0.250872
69F12	ECOLIN_06090	FlgF, flagellar basal body rod protein	Flagella	0.412091	0.325366
71G10	ECOLIN_10695	FliF, flagellar MS-ring protein	Flagella	0.426558	0.360516
87G8	ECOLIN_10620	flagellin	Flagella	0.473139	0.286013
43G2	upstream of ECOLIN_10450	FlhD, transcriptional regulator involved in the activation of class 2 flagellar genes	Flagella	0.5	0.7
55G3	upstream of ECOLIN_10630	FliS, flagellin specific chaperone	Flagella	0.51	0.24
69D10	ECOLIN_05950	OpgH, glucosyltransferase	Glucan biosynthesis	0.609183	0.588007
12B2	ECOLIN_20005	WaaP, heptose kinase that phosphorylates heptose I in the LPS core	LPS	0.4	0.25
72A7	ECOLIN_19995	WaaT, UDP-galactose:(Glucosyl) LPS alpha1,2-galactosyltransferase	LPS	0.445869	0.445869
102C4	ECOLIN_19990	WaaY; LPS core biosynthesis protein, phophorylates the second heptose residue of the inner core	LPS	0.454147	0.39759
73F1	ECOLIN_20000	WaaO, UDP-glucose:(Glucosyl) LPS alpha1,3-glucosyltransferase	LPS	0.49655	0.75899
77H6	ECOLIN_19990	WaaY; LPS core biosynthesis protein, phophorylates the second heptose residue of the inner core	LPS	0.511757	0.319461
95D2	ECOLIN_20015	WaaQ; lipopolysaccharide core biosynthesis protein	LPS	0.512188	0.691233
106G2	ECOLIN_19995	WaaT, UDP-galactose:(Glucosyl) LPS alpha1,2-galactosyltransferase	LPS	0.512859	0.527537
16D10	ECOLIN_19990	WaaY; LPS core biosynthesis protein, phophorylates the second heptose residue of the inner core	LPS	0.59	0.14
34B10	ECOLIN_19990	WaaY; LPS core biosynthesis protein, phophorylates the second heptose residue of the inner core	LPS	0.61	0.29
83C11	ECOLIN_19975	WaaL; lipid A-core surface O-antigen ligase	LPS	0.654463	0.270655
65G11	ECOLIN_19995	WaaT, UDP-galactose:(Glucosyl) LPS alpha1,2-galactosyltransferase	LPS	0.668559	0.283301
36F3	ECOLIN_19990	WaaY, LPS core biosynthesis protein, phophorylates the second heptose residue of the inner core	LPS	0.7	0.55
23E6	ECOLIN_19975	WaaL; lipid A-core surface O-antigen ligase	LPS	0.72	0.47
35C7	ECOLIN_20000	WaaO, UDP-glucose:(Glucosyl) LPS alpha1,3-glucosyltransferase	LPS	0.782788	0.578297
6B5	ECOLIN_03810	TolQ	Membrane protein	0.3	0.18
49C6	ECOLIN_03825	TolB	Membrane protein	0.46	0.35
42E12	ECOLIN_15830	membrane protein	Membrane protein	0.46	0.5
15C5	-	NusA; transcription elongation factor	Other	0.39	0.75
91H7	ECOLIN_21010	dTDP-glucose 4,6-dehydratase; near the end of the gene	Other	0.622187	0.352178
80H2	ECOLIN_22145	transcriptional regulator, negatively controls the expression of fabA and_x000B_fabB, genes involved in the unsaturated fatty acid biosynthesis	Other	0.468458	0.485722
5G12	ECOLIN_04965	sulfur transfer protein TusE; transfers sulfur from TusBCD complex to MnmA;_x000B_involved in thiouridation of U34 position of some tRNAs	Other	0.76	0.08
8F11	ECOLIN_21105	CyaA, adenylate cyclase	Signaling/regulation	0.25	0.09
12B9	ECOLIN_24460	ArcA, TorR family transcriptional regulator	Signaling/regulation	0.35	0.27
32E4	ECOLIN_17840	ArcB	Signaling/regulation	0.351266	0.153947
16A12	ECOLIN_22105	CyaA, adenylate cyclase	Signaling/regulation	0.36	0.11
22H11	ECOLIN_21105	CyaA, adenylate cyclase	Signaling/regulation	0.69	0.61
22H11	ECOLIN_21105	CyaA, adenylate cyclase	Signaling/regulation	0.69	0.61
83B8	ECOLIN_16445	KpsT, polysialic acid transporter	Capsule	0.728394	1.78654
100A6	ECOLIN_16445	KpsT, polysialic acid transporter	Capsule	0.762623	2.47953
21D12	ECOLIN_17815	glmZ(sRNA)-inactivating NTPase (inactivates an upregulator of glmS) - related to hexosamine metabolism	Cell wall	0.65	1.85
9C8	ECOLIN_22655	Alr, alanine racemase, involved in cell wall synthesis	Cell wall	0.67	3.75
24C9	ECOLIN_13400	PtsI; PEP-protein phosphotransferase of PTS system (enzyme I)	Central metabolism	0.54	1.5
73C10	ECOLIN_22490	Pgi, glucose-6-phosphate isomerase	Central metabolism	0.748932	4.75011
79C11	ECOLIN_16790	YgiK, C4-dicarboxylate permease	Central metabolism	0.78221	1.81993
93H6	ECOLIN_07955	OpgD, glucan biosynthesis protein	Glucan biosynthesis	0.34106	1.53943
50C2	ECOLIN_17785	LptC, LPS transporter	LPS	0.55	1.79
62G5	ECOLIN_20015	WaaQ; lipopolysaccharide core biosynthesis protein	LPS	0.594483	1.67074
17E11	ECOLIN_15815	transketolase	LPS	0.61	2.83
93C9	ECOLIN_10445	transcriptional regulator of flagella; near the very end of the gene, could be affecting MotA which is downstream	Motility	0.383475	1.83625
20D3	upstream of ECOLIN_12830	LrhA; transcriptional repressor involved in regulating flagella synthesis, motility and chemotaxis	Motility	0.64	1.3
104E11	ECOLIN_10435	MotB	Motility	0.747394	4.05803
43A9	upstream of ECOLIN_10440	MotA; flagellar motor protein	Motility	0.75	4.42
87E6	ECOLIN_14415	NrdI, ribonucleotide reductase stimulatory protein	Nucleotide metabolism	0.776282	2.60545
84B10	ECOLIN_23505	PurA, adenylosuccinate synthetase, catalyzes the formation of_x000B_N6-(1,2,-dicarboxyethyl)-AMP from L-aspartate, inosine monophosphate and GTP in AMP biosynthesis	Nucleotide metabolism	0.446745	1.23727
94A8	ECOLIN_16240	conserved hypothetical protein, high identity to CP4-57 prophage protein YfjI in CFT073	Other	0.637306	2.40576
59E8	upstream of ECOLIN_21115	a conserved hypothetical protein and putative exported protein	Other	0.77	3.08
57B2	ECOLIN_09540	YdjE, a putative MFS transporter	Other	0.58	1.72
72B6	ECOLIN_07715	NAD-dependent dehydratase	Other	0.69226	2.21272
82H12	ECOLIN_13095	YfcZ, conserved hypothetical protein	Other	0.729425	2.05135
82H6	ECOLIN_21560	coproporphyrinogen III oxidase	Respiration	0.755454	1.5261
21D3	ECOLIN_23895	arginine deiminase	Chaperone/stress response	0.73	0.84
94F9	ECOLIN_23505	PurA, adenylosuccinate synthetase; involved in AMP synthesis	Nucleotide metabolism	0.33232	0.958773
52B2	ECOLIN_05950	OpgH, glucosyltransferase, necessary for biosynthesis of osmoregulated_x000B_ periplasmic glucans possibly involved in the transfer to the periplasmic space	Glucan biosynthesis	0.39	1.05
76F9	ECOLIN_20000	WaaO, UDP-glucose:(Glucosyl) LPS alpha1,3-glucosyltransferase	LPS	0.525775	1.10276
98E8	ECOLIN_11580	ManC, mannose-1-phosphate guanyltransferase, O-antigen biosynthesis	LPS	0.554038	0.87678
60A1	ECOLIN_20000	WaaO, UDP-glucose:(Glucosyl) LPS alpha1,3-glucosyltransferase	LPS	0.67	1.08
12F8	ECOLIN_15815	transketolase	LPS	0.73	1.03
96A4	Upstream of ECOLIN_12830	LrhA; transcriptional repressor involved in regulating flagella synthesis, motility and chemotaxis	Motility	0.298251	1.0393
18F10	upstream of ECOLIN_12830	LrhA; transcriptional repressor involved in regulating flagella synthesis, motility and chemotaxis	Motility	0.38	0.8
102D7	ECOLIN_21415	twin-arginine protein translocation system subunit TatC	Other	0.39064	0.996545
29D9	ECOLIN_21415	twin-arginine protein translocation system subunit TatC	Other	0.402151	0.898298
47C7	ECOLIN_21510	MobA; molybdenum cofactor biosynthesis	Respiration	0.64	1.13
9G2	ECOLIN_20790	GidA; glucose-inhibited cell division protein	Cell replication/division	1.13	0.11
30D2	ECOLIN_16765	D-mannonate oxidoreductase	Central metabolism	0.941901	0.702144
76D2	ECOLIN_13570	EutS, ethanolamine utilization protein	Central metabolism	0.970546	0.295167
9C1	ECOLIN_15700	ribose 5-phosphate isomerase	Central metabolism	0.99	0.05
73F11	ECOLIN_03755	2-oxoglutarate dehydrogenase	Central metabolism	1.00341	0.474498
91A12	Upstream of ECOLIN_08460	PTS lactose transporter subunit IIB	Central metabolism	1.01201	0.588244
56G3	ECOLIN_18050	sugar ABC transporter	Central metabolism	1.03	0.48
80E11	ECOLIN_25280	PTS glucose-specific subunit IIBC	Central metabolism	1.16215	0.477457
57F2	ECOLIN_00070	DnaJ molecular chaperone; chaperone Hsp40; co-chaperone with DnaK;_x000B_participates actively in the response to hyperosmotic and heat shock by preventing the aggregation of stress-denatured proteins and by disaggregating proteins, also in an autonomous, dnaK-independent fashion	Chaperone/stress response	0.82	0.49
99E10	ECOLIN_23895	arginine deiminase	Chaperone/stress response	0.876643	0.790581
9G1	ECOLIN_19415	acid resistance protein	Chaperone/stress response	0.98	0.51
91F3	Upstream of ECOLIN_11565	Ugd, UDP-glucose 6-dehydrogenase	Extracellular polysaccharide	1.0608	0.449759
72D12	ECOLIN_05185	PgaC, N-glycosyltransferase required for the synthesis of the beta-1,6-N-acetylglucosamine polysaccharide	Extracellular polysaccharide	1.09244	0.230028
9C2	upstream of ECOLIN_05550	PapB; regulatory protein for F1C fimbriae	Fimbriae	0.8	0.05
9G12	ECOLIN_05570	part of F1C fimbriae operon	Fimbriae	0.81	0.07
56E5	ECOLIN_05585	F1C fimbrial protein	Fimbriae	0.82	0.16
60H2	ECOLIN_09295	putative membrane protein	Membrane protein	0.89	0.21
59A9	ECOLIN_05605	outer membrane receptor protein; a.k.a. Fep; Cbt; Cbr; FeuB; FepA; PfeA; IroN; BfeA; outer membrane receptor of ferric enterobactin and colicins B and D; interacts with the TonB-ExbBD complex which catalyzes the translocation of the siderophore to the periplasmic space	Membrane protein	0.97	0.5
25E10	ECOLIN_00085	arylsulfatase	Other	0.86	0.19
25G12	ECOLIN_15285	beta-cystathionase	Other	0.86	0.25
102H3	Between ECOLIN_05695 and ECOLIN_05700	Downstream of both genes, both annotated as hypothetical proteins	Other	0.882638	0.517749
100H2	ECOLIN_12760	YfbM, conserved hypothetical protein	Other	0.967206	0.441239
98H2	ECOLIN_05505	RTX toxin acyltransferase	Other	0.982195	0.487285
56D9	ECOLIN_09045	YdhV, putative ferredoxin:oxidoreductase subunit	Other	1.03	0.77
95A12	ECOLIN_15325	RecC, exonuclease V subunit gamma; component of the RecBCD (Exo V) helicase/nuclease complex that is essential for recombination	Other	1.0461	0.257632
38A3	ECOLIN_10395	chemotaxis protein CheZ	Other	1.04928	0.832184
33H7	ECOLIN_05690	hypothetical protein; possibly Sel1 family repeat-containing serine/threonine protein kinase	Other	1.05	0.24
32G9	failed reaction		Other	1.08965	0.641775
64C8	no band		Other	1.0941	0.773631
75H12	ECOLIN_11265	IbrA, immunoglobulin-binding regulator	Other	1.10189	0.273338
41D4	ECOLIN_23855	magnesium ABC transporter ATPase	Other	1.15	0.37
106D12	ECOLIN_22565	UbiC, chorismate-pyruvate lyase	Respiration	1.15313	0.375635
105D7	ECOLIN_12770	NADH:ubiquinone oxidoreductase subunit M	Respiration	1.17953	0.473548
57A11	upstream of ECOLIN_02785	copper-transporting ATPase; also upstream of a glutaminase gene on the opposite strand	Other	0.98	0.36
35A12	ECOLIN_24270	transcriptional regulator for the transport and utilization of the aromatic beta-glucosides arbutin and silicin	Other	1.06192	0.244226
94F3	ECOLIN_16445	KpsT, polysialic acid transporter	Capsule	0.837527	2.39833
82B6	ECOLIN_16175	sialic acid transporter	Capsule	0.87553	2.14562
39F9	ECOLIN_24820	KfiC	Capsule	0.935944	3.51174
87C8	ECOLIN_16445	KpsT, polysialic acid transporter	Capsule	0.948552	2.81553
46B6	ECOLIN_16435	capsular biosynthesis protein	Capsule	0.95	4.87
29B5	ECOLIN_24830	KfiB	Capsule	0.955419	3.07058
18A6	ECOLIN_25915	KfiA; capsule synthesis	Capsule	1	4.74
104G9	ECOLIN_16435	KpsS, capsule biosynthesis protein	Capsule	1.06762	3.36163
77F10	ECOLIN_16445	KpsT, polysialic acid transporter	Capsule	1.10928	2.76811
23B8	ECOLIN_24830	KfiB; capsule synthesis	Capsule	1.11	4.36
22E9	ECOLIN_25915	KfiA; capsule synthesis	Capsule	1.14	5.15
59D2	ECOLIN_10915	putative replication protein	Cell replication/division	1.02	1.22
26F1	ECOLIN_23495	FtsH, cell division protein	Cell replication/division	1.03	1.34
49B4	ECOLIN_13400	PtsI; PEP-protein phosphotransferase of PTS system (enzyme I)	Central metabolism	0.88	4.54
103H6	ECOLIN_04675	formate transporter	Central metabolism	0.898629	1.19879
93C6	ECOLIN_04695	3-phosphoshikimate 1-carboxyvinyltransferase	Central metabolism	1.00882	1.43627
24D7	ECOLIN_20310	malate transporter	Central metabolism	1.06	3.64
36G6	ECOLIN_06205	PTS glucose-specific subunit IIBC	Central metabolism	1.12	1.4
55C3	ECOLIN_20010	WaaG; glucosyltransferase that catalyzes the addition of the first glucose residue to the LPS core	LPS	0.97	4.01
31B2	ECOLIN_19985	WaaW, galactosyltransferase, part of the LPS synthesis operon	LPS	0.98	1.52
12F6	ECOLIN_20010	WaaG; glucosyltransferase that catalyzes the addition of the first glucose residue to the LPS core	LPS	1.04	1.31
47A4	ECOLIN_19980	WaaV, beta1,3-glucosyltransferase	LPS	1.07	4.68
36H4	ECOLIN_20010	WaaG; glucosyltransferase that catalyzes the addition of the first glucose residue to the LPS core	LPS	1.17852	4.23856
89D9	ECOLIN_19875	putative membrane/exported protein	Membrane protein	0.866707	3.9389
73G3	ECOLIN_19875	membrane protein, but insertion was near the very end; downstream gene is annotated as an adhesin	Membrane protein	1.0414	3.71105
35G2	ECOLIN_23830	ribonucleoside-triphosphate reductase, catalyzes the reduction of nucleoside_x000B_5'-triphosphates to 2'-deoxynucleoside 5'-triphosphates	Nucleotide metabolism	0.92	1.47
89E8	ECOLIN_22130	pyridine nucleotide transhydrogenase, catalyzes the conversion of NADPH to NADH	Nucleotide metabolism	1.18747	6.32131
100H11	no band		Other	0.80269	2.28606
29B2	ECOLIN_18765	IgaA, intracellular growth attenuator protein	Other	0.81	1.21
50B5	ECOLIN_19825	selenocysteinyl-tRNA-specific translation factor	Other	0.81	1.3
35C2	ECOLIN_25105	hypothetical protein	Other	0.890489	2.26694
29C11	ECOLIN_20315	hypothetical protein upstream of multiple hypothetical proteins	Other	0.9	2.68
37G3	ECOLIN_21470	TrkH, a potassium transporter	Other	0.91	1.31
79H11	no band		Other	1.05953	1.31841
33A7	ECOLIN_14460	MprA, transcriptional repressor of microcin B17 and possibly capsule genes	Other	1.08644	5.11313
99G11	ECOLIN_21560	coproporphyrinogen III oxidase	Respiration	1.01766	1.41355
4A5	ECOLIN_03940	ModA; molybdate transporter	Respiration	1.13	4.14
47E5	ECOLIN_15010	histidine kinase that is part of the two-component regulatory system with_x000B_UvrY; involved in the regulation of carbon metabolism via the csrA/csrB regulatory system - among other things, csrA post-transcriptionally represses pgaABCD	Signaling/regulation	1.08	1.3
25D4	ECOLIN_04670	PflB, pyruvate formate lyase I	Central metabolism	1.24	0.94
77F11	ECOLIN_04695	3-phosphoshikimate 1-carboxyvinyltransferase	Central metabolism	1.20589	1.07513
16C10	ECOLIN_03755	2-oxoglutarate dehydrogenase	Central metabolism	1.37	0.02
20H2	ECOLIN_05915	CsgA; major curlin subunit	Fimbriae	1.63	0.27
29C12	ECOLIN_12665	UDP-4-amino-4-deoxy-L-arabinose-oxoglutarate aminotransferase	LPS	1.21	0.77
26D4	ECOLIN_08070	YncD, putative outer membrane iron receptor	Membrane protein	1.23	0.37
19H3	ECOLIN_14375	membrane protein	Membrane protein	1.52	0.27
16D3	ECOLIN_00250	diadenosine tetraphosphatase	Nucleotide metabolism	1.31	0.2
20A8	ECOLIN_23505	adenylosuccinate synthetase; involved in AMP synthesis	Nucleotide metabolism	2.13	0.6
28A2	ECOLIN_15565	purine permease	Other	1.21	0.24
26H2	ECOLIN_05690	Sel1 family repeat-containing serine/threonine protein kinase	Other	1.22	0.56
71H12	no band		Other	1.22282	0.673558
62D12	no band		Other	1.22521	0.686432
21G11	ECOLIN_16780	hypothetical protein	Other	1.49	0.51
21A7	ECOLIN_09135	transporter	Other	1.72	0.26
27C11	ECOLIN_15325	RecC, exonuclease V subunit gamma; component of the RecBCD (Exo V) helicase/nuclease complex that is essential for recombination	Other	1.31	0.39
24H10	ECOLIN_03785	cytochrome d terminal oxidase subunit 1	Respiration	1.43	0.57
70C9	ECOLIN_12770	NADH:ubiquinone oxidoreductase subunit M	Respiration	1.4821	0.312792
22G3	ECOLIN_16435	capsular biosynthesis protein	Capsule	1.26	5.18
19G8	ECOLIN_24830	KfiB; capsule synthesis	Capsule	1.3	5.01
20G4	ECOLIN_16410	arabinose 5-phosphate isomerase	Capsule	1.4	5.5
21E11	ECOLIN_24010	type I fimbriae	Fimbriae	1.27	3.43
31C7	ECOLIN_16060	TetR family transcriptional regulator just upstream of a putative membrane protein	Signaling/regulation	1.25	1.27
