## Supplementary Data 2 for "A microbiota-derived bile acid modulates biofilm formation by the probiotic strain *Escherichia coli* Nissle 1917"

### Sheet: Sheet1
Locus	Gene annotation	Log2 fold change	Adjusted p-value	Comparison	Timepoint
ECOLIN_06205	ptsG.1	1.42876	1.42125e-07	LCA vs. DMSO	90 min
ECOLIN_25280	ptsG.2	1.40862	3.37412e-07	LCA vs. DMSO	90 min
ECOLIN_12110	yohJ	1.38548	2.16167e-05	LCA vs. DMSO	90 min
ECOLIN_05030	cspG	1.26623	2.62484e-47	LCA vs. DMSO	90 min
ECOLIN_13890	suhB	1.15225	3.78381e-28	LCA vs. DMSO	90 min
ECOLIN_12115	yohK	1.15142	2.16988e-06	LCA vs. DMSO	90 min
ECOLIN_09210	ydiE	1.08835	5.08522e-05	LCA vs. DMSO	90 min
ECOLIN_26085	yhhT	1.03184	3.27035e-07	LCA vs. DMSO	90 min
ECOLIN_24620	yjaA	1.03131	0.000159975	LCA vs. DMSO	90 min
ECOLIN_23080	adiY	1.02626	3.54795e-13	LCA vs. DMSO	90 min
ECOLIN_26030	transposase	1.01217	4.79708e-15	LCA vs. DMSO	90 min
ECOLIN_12660	ais	1.00961	0.000144238	LCA vs. DMSO	90 min
ECOLIN_08340	fimbrial chaperone protein	1.00372	0.000347968	LCA vs. DMSO	90 min
ECOLIN_01865	membrane protein	-1.00146	1.67028e-13	LCA vs. DMSO	90 min
ECOLIN_00215	ferredoxin	-1.00315	8.07933e-05	LCA vs. DMSO	90 min
ECOLIN_22825	nitrite reductase	-1.00717	8.83488e-20	LCA vs. DMSO	90 min
ECOLIN_13495	eutK	-1.01524	2.21777e-25	LCA vs. DMSO	90 min
ECOLIN_21870	glpF	-1.01637	2.06799e-30	LCA vs. DMSO	90 min
ECOLIN_17365	garD	-1.02162	6.64836e-19	LCA vs. DMSO	90 min
ECOLIN_22820	nitrite reductase	-1.02171	4.88478e-07	LCA vs. DMSO	90 min
ECOLIN_26180	epimerase	-1.02565	6.1326e-21	LCA vs. DMSO	90 min
ECOLIN_14575	PTS system glucitol/sorbitol-specific transporter subunit IIA	-1.0289	1.80725e-08	LCA vs. DMSO	90 min
ECOLIN_12420	napB	-1.0315	2.23005e-12	LCA vs. DMSO	90 min
ECOLIN_26155	aminopeptidase	-1.03265	9.71867e-17	LCA vs. DMSO	90 min
ECOLIN_17355	garD	-1.0367	6.87438e-25	LCA vs. DMSO	90 min
ECOLIN_04100	membrane protein	-1.04371	1.38471e-21	LCA vs. DMSO	90 min
ECOLIN_17285	membrane protein	-1.04395	7.33047e-21	LCA vs. DMSO	90 min
ECOLIN_23790	sugar ABC transporter permease	-1.05313	2.05863e-05	LCA vs. DMSO	90 min
ECOLIN_22050	PTS fructose transporter subunit IIA	-1.05384	2.24196e-17	LCA vs. DMSO	90 min
ECOLIN_26145	hypothetical protein	-1.06569	1.2568e-07	LCA vs. DMSO	90 min
ECOLIN_15985	hypothetical protein	-1.08438	0.0175897	LCA vs. DMSO	90 min
ECOLIN_17875	nanE	-1.09683	3.58501e-18	LCA vs. DMSO	90 min
ECOLIN_02120	lacZ	-1.10172	8.63991e-10	LCA vs. DMSO	90 min
ECOLIN_00305	sugar isomerase	-1.10418	1.83128e-21	LCA vs. DMSO	90 min
ECOLIN_13515	eutA	-1.11217	3.87257e-22	LCA vs. DMSO	90 min
ECOLIN_13500	eutL	-1.11794	3.38963e-42	LCA vs. DMSO	90 min
ECOLIN_03185	carbon starvation protein A	-1.12171	7.60221e-20	LCA vs. DMSO	90 min
ECOLIN_17335	glycerate kinase	-1.12181	9.2459e-30	LCA vs. DMSO	90 min
ECOLIN_23785	sugar ABC transporter ATP-binding protein	-1.12352	4.80132e-18	LCA vs. DMSO	90 min
ECOLIN_19795	sgbH	-1.12381	0.00271784	LCA vs. DMSO	90 min
ECOLIN_12270	D-mannonate oxidoreductase	-1.12511	7.97685e-25	LCA vs. DMSO	90 min
ECOLIN_20175	licR	-1.13063	4.19957e-16	LCA vs. DMSO	90 min
ECOLIN_02640	cysteine methyltransferase	-1.14078	1.5291e-08	LCA vs. DMSO	90 min
ECOLIN_02925	fdrA	-1.14468	2.838e-06	LCA vs. DMSO	90 min
ECOLIN_13535	aldehyde dehydrogenase	-1.14543	1.71255e-10	LCA vs. DMSO	90 min
ECOLIN_25305	hypothetical protein	-1.14689	8.36874e-16	LCA vs. DMSO	90 min
ECOLIN_12430	napG	-1.19464	4.50692e-06	LCA vs. DMSO	90 min
ECOLIN_15510	hypothetical protein	-1.19609	6.5442e-22	LCA vs. DMSO	90 min
ECOLIN_23780	sugar ABC transporter substrate-binding protein	-1.19612	7.38792e-25	LCA vs. DMSO	90 min
ECOLIN_22540	malE	-1.21477	8.64496e-24	LCA vs. DMSO	90 min
ECOLIN_17315	septum site-determining protein	-1.21825	1.08747e-09	LCA vs. DMSO	90 min
ECOLIN_22535	malF	-1.24468	4.7635e-25	LCA vs. DMSO	90 min
ECOLIN_22495	hypothetical protein	-1.25024	0.00497354	LCA vs. DMSO	90 min
ECOLIN_22055	PTS system fructose-like transporter subunit EIIC	-1.25127	4.74111e-19	LCA vs. DMSO	90 min
ECOLIN_22555	lamB	-1.25167	2.33356e-12	LCA vs. DMSO	90 min
ECOLIN_12245	bifunctional PTS system fructose-specific transporter subunit IIA/HPr protein	-1.25915	4.68888e-11	LCA vs. DMSO	90 min
ECOLIN_17325	transcriptional regulator of tdcABCDEFG	-1.26579	1.37446e-07	LCA vs. DMSO	90 min
ECOLIN_26175	PTS sugar transporter subunit IIA	-1.26967	9.60855e-20	LCA vs. DMSO	90 min
ECOLIN_22560	maltose-binding protein	-1.27642	5.40365e-13	LCA vs. DMSO	90 min
ECOLIN_18870	maltose phosphorylase	-1.28187	6.50358e-42	LCA vs. DMSO	90 min
ECOLIN_17310	propionate kinase	-1.29042	5.20835e-09	LCA vs. DMSO	90 min
ECOLIN_00310	ribulokinase	-1.30851	9.36053e-11	LCA vs. DMSO	90 min
ECOLIN_17300	endoribonuclease L-PSP	-1.33277	2.24534e-13	LCA vs. DMSO	90 min
ECOLIN_17295	serine dehydratase	-1.33622	2.29683e-28	LCA vs. DMSO	90 min
ECOLIN_18865	malQ	-1.33973	3.29002e-36	LCA vs. DMSO	90 min
ECOLIN_22530	malG	-1.36372	4.00321e-13	LCA vs. DMSO	90 min
ECOLIN_17320	threonine dehydratase	-1.37847	1.63561e-10	LCA vs. DMSO	90 min
ECOLIN_17340	garR	-1.38066	1.29459e-26	LCA vs. DMSO	90 min
ECOLIN_17305	pyruvate formate-lyase	-1.40871	3.78385e-12	LCA vs. DMSO	90 min
ECOLIN_22550	maltose/maltodextrin transporter ATP-binding protein	-1.42498	1.4948e-12	LCA vs. DMSO	90 min
ECOLIN_23565	biofilm stress and motility protein A	-1.43559	8.33249e-07	LCA vs. DMSO	90 min
ECOLIN_17205	altronate hydrolase	-1.47197	1.38926e-34	LCA vs. DMSO	90 min
ECOLIN_23560	hypothetical protein	-1.47715	4.90576e-09	LCA vs. DMSO	90 min
ECOLIN_24060	mannonate dehydratase	-1.48298	5.62534e-28	LCA vs. DMSO	90 min
ECOLIN_17345	alpha-dehydro-beta-deoxy-D-glucarate aldolase	-1.48898	3.51331e-49	LCA vs. DMSO	90 min
ECOLIN_24065	D-mannonate oxidoreductase	-1.49634	1.02205e-26	LCA vs. DMSO	90 min
ECOLIN_24035	mannonate dehydratase	-1.51529	1.10933e-27	LCA vs. DMSO	90 min
ECOLIN_17215	hexuronate transporter	-1.53056	6.01342e-16	LCA vs. DMSO	90 min
ECOLIN_02350	maltodextrin glucosidase	-1.53298	5.2583e-41	LCA vs. DMSO	90 min
ECOLIN_24040	D-mannonate oxidoreductase	-1.55613	9.5711e-36	LCA vs. DMSO	90 min
ECOLIN_04255	formate acetyltransferase	-1.58564	2.06894e-33	LCA vs. DMSO	90 min
ECOLIN_20625	tnaA	-1.62714	4.70881e-35	LCA vs. DMSO	90 min
ECOLIN_17210	glucuronate isomerase	-1.71475	7.19082e-17	LCA vs. DMSO	90 min
ECOLIN_19735	malS	-1.74327	3.23029e-45	LCA vs. DMSO	90 min
ECOLIN_22935	D-allose transporter subunit	-1.75063	3.55333e-43	LCA vs. DMSO	90 min
ECOLIN_17350	galactonate transporter	-1.76368	1.86487e-32	LCA vs. DMSO	90 min
ECOLIN_22915	sugar kinase	-1.79244	6.42167e-39	LCA vs. DMSO	90 min
ECOLIN_22920	allulose-6-phosphate 3-epimerase	-1.79791	5.20036e-21	LCA vs. DMSO	90 min
ECOLIN_04260	pyruvate formate lyase-activating protein	-1.97205	6.51895e-22	LCA vs. DMSO	90 min
ECOLIN_22930	D-allose transporter ATP-binding protein	-2.02969	2.82718e-46	LCA vs. DMSO	90 min
ECOLIN_13150	D-serine dehydratase	-2.05614	5.53342e-22	LCA vs. DMSO	90 min
ECOLIN_22925	D-allose transporter subunit	-2.19619	7.09936e-48	LCA vs. DMSO	90 min
ECOLIN_13145	dsdX	-2.64838	3.44711e-32	LCA vs. DMSO	90 min
ECOLIN_01070	16S rRNA	1.05928	1.37308e-05	LCA vs. CDCA	90 min
ECOLIN_26085	yhhT	1.47716	5.11483e-11	LCA vs. CDCA	90 min
ECOLIN_26030	transposase	1.20443	8.3551e-19	LCA vs. CDCA	90 min
ECOLIN_24480	16S rRNA	1.05959	9.32468e-06	LCA vs. CDCA	90 min
ECOLIN_22170	16S rRNA	1.05399	4.86884e-06	LCA vs. CDCA	90 min
ECOLIN_25960	16S rRNA	1.05301	1.29262e-05	LCA vs. CDCA	90 min
ECOLIN_14160	16S rRNA	1.0392	1.26845e-05	LCA vs. CDCA	90 min
ECOLIN_21495	23S rRNA	1.02584	0.000559643	LCA vs. CDCA	90 min
ECOLIN_25945	16S rRNA	1.02479	1.32509e-05	LCA vs. CDCA	90 min
ECOLIN_21480	16S rRNA	1.01411	3.42485e-05	LCA vs. CDCA	90 min
ECOLIN_20875	16S rRNA	1.00084	2.08653e-05	LCA vs. CDCA	90 min
ECOLIN_06070	flgB	1.13545	2.0019e-36	LCA vs. DMSO	180 min
ECOLIN_06855	ymgC	1.26671	1.43496e-07	LCA vs. DMSO	180 min
ECOLIN_10090	tail protein	-1.223	2.21138e-24	LCA vs. DMSO	180 min
ECOLIN_10095	tail protein	-1.16372	2.62438e-05	LCA vs. DMSO	180 min
ECOLIN_10125	hypothetical protein	-1.48393	2.03943e-10	LCA vs. DMSO	180 min
ECOLIN_10130	peptidase S14	-1.0451	3.46148e-27	LCA vs. DMSO	180 min
ECOLIN_10135	capsid protein	-1.18946	9.4594e-26	LCA vs. DMSO	180 min
ECOLIN_10145	DNA packaging protein	-1.39534	1.73675e-39	LCA vs. DMSO	180 min
ECOLIN_10150	terminase	-1.07325	4.95411e-16	LCA vs. DMSO	180 min
ECOLIN_10180	hypothetical protein	-1.13217	3.77521e-06	LCA vs. DMSO	180 min
ECOLIN_10185	lysozyme	-1.39776	2.67358e-08	LCA vs. DMSO	180 min
ECOLIN_10190	holin	-1.28709	6.41464e-07	LCA vs. DMSO	180 min
ECOLIN_22495	hypothetical protein	-1.2064	0.000422753	LCA vs. DMSO	180 min
ECOLIN_10125	hypothetical protein	-1.2049	2.91414e-06	LCA vs. CDCA	180 min
ECOLIN_10145	DNA packaging protein	-1.26645	2.18579e-31	LCA vs. CDCA	180 min
ECOLIN_10185	lysozyme	-1.04581	0.000230499	LCA vs. CDCA	180 min
ECOLIN_10190	holin	-1.33293	2.13752e-06	LCA vs. CDCA	180 min
